# Meta-analysis of immune induced gene expression changes in diverse *Drosophila melanogaster* innate immune responses

**DOI:** 10.1101/2021.09.23.461556

**Authors:** Ashley L. Waring, Joshua Hill, Brooke M. Allen, Nicholas M. Bretz, Nguyen Le, Pooja Kr, Dakota Fuss, Nathan T. Mortimer

**Author notes:** Correspondence: Nathan T. Mortimer, School of Biological Sciences, Campus Box 4120, Illinois State University, Normal, IL 61790, USA.

## Abstract

**Background:** Organisms are commonly infected by a diverse array of pathogen types including bacteria, fungi, viruses, and parasites, and mount functionally distinct responses to each of these varied immune challenges. Host immune responses are characterized by the induction of gene expression in response to infection. However, the extent to which expression changes are shared among responses to distinct pathogens is largely unknown.

**Results:** We performed meta-analysis of gene expression data collected from *Drosophila melanogaster* following infection with a wide array of pathogens. We identified 62 genes that are significantly induced by infection. While many of these infection-induced genes encode known immune response factors, we also identified 21 genes that have not been previously associated with host immunity. Examination of the upstream flanking sequences of the infection-induced genes lead to the identification of two conserved enhancer sites. These sites correspond to conserved binding sites for GATA and nuclear factor κB (NFκB) family transcription factors and are associated with higher levels of transcript induction. We further identified 31 genes with predicted functions in metabolism and organismal development that are significantly downregulated following infection by diverse pathogens.

**Conclusions:** Our study identifies conserved gene expression changes in *Drosophila melanogaster* following infection with varied pathogens, and transcription factor families that may regulate this immune induction. These findings provide new insight into transcriptional changes that accompany *Drosophila* immunity. They may suggest possible roles for the differentially regulated genes in innate immune responses to diverse classes of pathogens, and serve to identify candidate genes for further empirical study of these processes.
