## Additional File 1 for "Meta-analysis of immune induced gene expression changes in diverse *Drosophila melanogaster* innate immune responses"

FBgn	Gene.name	RP	FC	logFC	pfp	P.value	Cluster.ID
FBgn0012042	AttA	10.4598	4.8231	2.27	0	0
FBgn0034328	BomBc1	11.7993	4.7447	2.2463	0	0	1
FBgn0014865	Mtk	13.9236	3.8958	1.9619	0	0
FBgn0040735	BomT2	15.4605	3.7163	1.8939	0	0	1
FBgn0000279	CecC	20.3838	4.7445	2.2463	0	0	4
FBgn0034329	BomS1	22.7241	4.3986	2.137	0	0	1
FBgn0039593	Sid	23.1716	3.0245	1.5967	0	0
FBgn0025583	BomS2	24.1162	3.5788	1.8395	0	0	1
FBgn0034331	BomBc2	30.142	3.1856	1.6716	0	0	1
FBgn0038299	Spn88Eb	37.2345	2.5921	1.3741	0	0
FBgn0040734	BomS5	40.756	3.0896	1.6274	0	0	1
FBgn0283461	Drs	41.6683	3.09	1.6276	0	0
FBgn0283462	IMPPP	45.2914	2.8409	1.5063	0	0
FBgn0034407	DptB	48.6157	2.8838	1.528	0	0
FBgn0032639	CG18563	51.76	2.3011	1.2023	0	0	2
FBgn0034512	Bbd	56.3838	2.4269	1.2791	0	0
FBgn0000278	CecB	66.0093	3.0755	1.6208	0	0	4
FBgn0035806	PGRP-SD	68.2913	2.3464	1.2304	0	0
FBgn0040582	BomBc3	68.9464	2.4454	1.2901	0	0	3
FBgn0010385	Def	69.1151	2.7406	1.4545	0	0
FBgn0033593	Listericin	78.3247	2.3274	1.2187	5.00E-04	0
FBgn0031701	TotM	92.1595	2.1041	1.0732	0.0018	0
FBgn0030310	PGRP-SA	99.9409	2.1416	1.0987	0.0026	0
FBgn0041182	Tep2	101.9481	2.1418	1.0988	0.0025	0
FBgn0027584	CG4757	104.8568	2.2046	1.1405	0.0028	0
FBgn0039102	SPE	107.9088	1.9995	0.9996	0.0027	0
FBgn0014018	Rel	109.221	2.1323	1.0924	0.0026	0
FBgn0043578	PGRP-SB1	110.0222	2.6804	1.4224	0.0029	0
FBgn0004240	DptA	111.7332	2.4913	1.3169	0.0031	0	2
FBgn0027544	CG2217	119.6687	2.0304	1.0218	0.0037	0
FBgn0027929	NimB1	119.6792	1.8943	0.9217	0.0035	0
FBgn0002930	nec	133.2135	1.9269	0.9463	0.0059	0
FBgn0037126	CG14567	140.175	2.0995	1.07	0.0073	0
FBgn0039495	CG5909	142.4052	1.8072	0.8538	0.0079	0
FBgn0041710	yellow-f	149.2302	1.8194	0.8635	0.0086	0
FBgn0038930	BomT3	151.0831	1.787	0.8375	0.0086	0	3
FBgn0038530	AttD	151.8196	2.7242	1.4458	0.0084	0
FBgn0039239	CG13641	153.1906	2.0327	1.0234	0.0084	0
FBgn0050080	CG30080	162.3979	2.1632	1.1132	0.0095	0
FBgn0038465	Irc	176.5273	1.8164	0.8611	0.0125	0
FBgn0031560	CG16713	180.5758	1.8054	0.8523	0.0129	0
FBgn0040733	BomS6	186.1648	2.2477	1.1684	0.0133	1.00E-04	1
FBgn0033234	MFS12	192.1251	1.7043	0.7692	0.0142	1.00E-04
FBgn0086782	amn	192.777	1.7019	0.7671	0.0141	1.00E-04
FBgn0035845	CG13675	200.3379	1.7152	0.7784	0.0156	1.00E-04
FBgn0038250	CG3505	206.1036	1.7368	0.7964	0.0172	1.00E-04
FBgn0040972	CG16978	209.0419	1.7128	0.7764	0.0181	1.00E-04	5
FBgn0040736	BomS3	211.0931	2.0911	1.0643	0.0183	1.00E-04	1
FBgn0034296	CG10912	220.3429	1.6301	0.705	0.021	1.00E-04
FBgn0035176	mat	233.7926	1.7262	0.7876	0.0246	1.00E-04
FBgn0040104	lectin-24A	234.1032	1.8223	0.8658	0.0243	1.00E-04
FBgn0031033	CG14219	237.4415	1.5937	0.6724	0.0248	1.00E-04
FBgn0033788	CG13323	238.9567	1.5647	0.6459	0.0253	1.00E-04
FBgn0037515	Sp7	247.3241	1.7428	0.8014	0.0285	1.00E-04
FBgn0032472	CG9928	248.8469	1.805	0.852	0.0289	1.00E-04	5
FBgn0035412	CG14957	265.0868	1.9717	0.9794	0.0357	2.00E-04
FBgn0005626	ple	280.1551	1.6166	0.693	0.0416	2.00E-04
FBgn0005660	Ets21C	292.3084	1.7791	0.8311	0.0491	3.00E-04
FBgn0030993	Mec2	293.6809	1.547	0.6295	0.049	3.00E-04
FBgn0041184	Socs36E	293.8368	1.6781	0.7468	0.0482	3.00E-04
FBgn0032810	CG13077	294.3923	1.6123	0.6891	0.0475	3.00E-04
FBgn0034761	CG4250	295.594	1.5334	0.6167	0.0474	3.00E-04
