## Additional File 2 for "Meta-analysis of immune induced gene expression changes in diverse *Drosophila melanogaster* innate immune responses"

FBgn	Gene.name	RP	FC	logFC	pfp	P.value	Cluster.ID
FBgn0002565	Lsp2	8.1034	0.3861	-1.373	0	0
FBgn0002563	Lsp1beta	13.187	0.3773	-1.4062	0	0
FBgn0031940	CG7214	30.5801	0.4484	-1.1571	0	0
FBgn0039472	CG17192	40.3338	0.5075	-0.9785	0	0
FBgn0036023	CG18179	61.526	0.5481	-0.8675	0.002	0	2
FBgn0035667	Jon65Ai	77.8005	0.5762	-0.7954	0.005	0
FBgn0036996	mag	87.3484	0.573	-0.8034	0.0071	0
FBgn0039040	CG13833	105.089	0.5661	-0.8209	0.0075	0
FBgn0031654	Jon25Bii	114.9753	0.5824	-0.7799	0.0111	0
FBgn0001285	Jon44E	116.7283	0.5658	-0.8216	0.012	0
FBgn0037684	Srr	117.7793	0.5758	-0.7964	0.0109	0
FBgn0036024	CG18180	121.5103	0.5885	-0.7649	0.01	0	2
FBgn0039313	CG11892	124.4462	0.5604	-0.8355	0.0092	0
FBgn0038914	fit	125.0287	0.5966	-0.7452	0.0086	0
FBgn0035779	CG8562	126.9365	0.5935	-0.7527	0.008	0
FBgn0031208	CR11023	148.4868	0.5812	-0.7829	0.015	0
FBgn0032913	CG9259	150.2625	0.6026	-0.7307	0.0141	0
FBgn0032069	LManVI	154.3738	0.6102	-0.7126	0.0144	0
FBgn0003358	Jon99Ci	164.095	0.6249	-0.6783	0.0153	0
FBgn0039778	Jon99Fi	165.3201	0.6378	-0.6488	0.0145	0
FBgn0000047	Act88F	182.0849	0.6552	-0.61	0.0248	0
FBgn0005633	fln	183.6115	0.6439	-0.6351	0.0236	0
FBgn0040653	Dso1	189.4826	0.7731	-0.3713	0.0265	1.00E-04
FBgn0011555	thetaTry	210.5608	0.6524	-0.6162	0.0338	1.00E-04	1
FBgn0036738	CG7542	218.0466	0.6352	-0.6547	0.0352	1.00E-04
FBgn0011556	zetaTry	220.666	0.6512	-0.6188	0.0354	1.00E-04	1
FBgn0039685	Obp99b	223.7199	0.8354	-0.2595	0.0356	1.00E-04
FBgn0036495	CG33259	224.0203	0.6755	-0.566	0.0343	1.00E-04
FBgn0024289	Sodh-1	227.5952	0.6335	-0.6586	0.0366	1.00E-04
FBgn0038819	Cpr92F	230.9456	0.6723	-0.5728	0.0373	1.00E-04
FBgn0010423	TpnC47D	244.3336	0.6762	-0.5645	0.0468	1.00E-04
