## Additional File 3 for "Meta-analysis of immune induced gene expression changes in diverse *Drosophila melanogaster* innate immune responses"

Additional File 3: Gene Ontology Enrichment results for all up-regulated genes
GO biological process complete
Analysis Type:	PANTHER Overrepresentation Test (Released 20210224)
Annotation Version and Release Date:	GO Ontology database DOI: 10.5281/zenodo.4495804 Released 2021-02-01
Analyzed List:	upload_1 (Drosophila melanogaster)
Reference List:	Drosophila melanogaster (all genes in database)
Test Type:	FISHER
Correction:	FDR
GO biological process complete	Drosophila melanogaster - REFLIST (13811)	upload_1 (61)	upload_1 (expected)	upload_1 (over/under)	upload_1 (fold Enrichment)	upload_1 (raw P-value)	upload_1 (FDR)
antifungal humoral response (GO:0019732)	3	2	0.01	+	> 100	1.89E-04	4.47E-02
regulation of biosynthetic process of antibacterial peptides active against Gram-positive bacteria (GO:0002816)	3	2	0.01	+	> 100	1.89E-04	4.34E-02
positive regulation of biosynthetic process of antibacterial peptides active against Gram-positive bacteria (GO:0006965)	3	2	0.01	+	> 100	1.89E-04	4.21E-02
antibacterial humoral response (GO:0019731)	27	9	0.12	+	75.47	2.85E-14	1.59E-11
defense response to Gram-positive bacterium (GO:0050830)	47	14	0.21	+	67.44	3.92E-21	3.83E-18
antimicrobial humoral response (GO:0019730)	34	9	0.15	+	59.93	1.67E-13	8.15E-11
humoral immune response (GO:0006959)	45	10	0.2	+	50.31	3.13E-14	1.63E-11
defense response to bacterium (GO:0042742)	209	21	0.92	+	22.75	1.10E-22	1.23E-19
response to bacterium (GO:0009617)	239	24	1.06	+	22.74	5.15E-26	4.03E-22
defense response to Gram-negative bacterium (GO:0050829)	111	11	0.49	+	22.44	4.44E-12	2.04E-09
immune response (GO:0006955)	181	17	0.8	+	21.27	6.56E-18	4.66E-15
positive regulation of defense response to bacterium (GO:1900426)	45	4	0.2	+	20.13	6.18E-05	1.73E-02
response to fungus (GO:0009620)	64	5	0.28	+	17.69	1.26E-05	3.94E-03
defense response (GO:0006952)	355	25	1.57	+	15.94	1.43E-23	1.86E-20
response to external biotic stimulus (GO:0043207)	391	27	1.73	+	15.63	2.31E-25	9.02E-22
response to other organism (GO:0051707)	391	27	1.73	+	15.63	2.31E-25	6.01E-22
response to biotic stimulus (GO:0009607)	391	27	1.73	+	15.63	2.31E-25	4.51E-22
positive regulation of defense response (GO:0031349)	92	6	0.41	+	14.77	4.32E-06	1.69E-03
defense response to other organism (GO:0098542)	341	22	1.51	+	14.61	7.20E-20	6.26E-17
biological process involved in interspecies interaction between organisms (GO:0044419)	420	27	1.86	+	14.55	1.39E-24	2.18E-21
immune system process (GO:0002376)	303	18	1.34	+	13.45	1.20E-15	7.22E-13
response to wounding (GO:0009611)	103	6	0.45	+	13.19	8.01E-06	2.85E-03
innate immune response (GO:0045087)	108	6	0.48	+	12.58	1.04E-05	3.53E-03
positive regulation of response to biotic stimulus (GO:0002833)	109	6	0.48	+	12.46	1.09E-05	3.55E-03
positive regulation of response to external stimulus (GO:0032103)	119	6	0.53	+	11.42	1.76E-05	5.09E-03
positive regulation of immune response (GO:0050778)	101	5	0.45	+	11.21	1.00E-04	2.53E-02
positive regulation of immune system process (GO:0002684)	112	5	0.49	+	10.11	1.60E-04	3.91E-02
regulation of defense response (GO:0031347)	158	7	0.7	+	10.03	7.54E-06	2.81E-03
regulation of response to biotic stimulus (GO:0002831)	176	7	0.78	+	9	1.48E-05	4.46E-03
regulation of immune response (GO:0050776)	164	6	0.72	+	8.28	9.86E-05	2.66E-02
response to external stimulus (GO:0009605)	919	28	4.06	+	6.9	3.38E-17	2.20E-14
regulation of response to external stimulus (GO:0032101)	240	7	1.06	+	6.6	1.00E-04	2.61E-02
response to stress (GO:0006950)	1129	31	4.99	+	6.22	5.31E-18	4.16E-15
response to stimulus (GO:0050896)	2472	33	10.92	+	3.02	2.33E-10	1.01E-07
cellular process (GO:0009987)	7208	11	31.84	-	0.35	4.94E-08	2.03E-05
GO molecular function complete
Analysis Type:	PANTHER Overrepresentation Test (Released 20210224)
Annotation Version and Release Date:	GO Ontology database DOI: 10.5281/zenodo.4495804 Released 2021-02-01
Analyzed List:	upload_1 (Drosophila melanogaster)
Reference List:	Drosophila melanogaster (all genes in database)
Test Type:	FISHER
Correction:	FDR
GO molecular function complete	Drosophila melanogaster - REFLIST (13811)	upload_1 (61)	upload_1 (expected)	upload_1 (over/under)	upload_1 (fold Enrichment)	upload_1 (raw P-value)	upload_1 (FDR)
GO cellular component complete
Analysis Type:	PANTHER Overrepresentation Test (Released 20210224)
Annotation Version and Release Date:	GO Ontology database DOI: 10.5281/zenodo.4495804 Released 2021-02-01
Analyzed List:	upload_1 (Drosophila melanogaster)
Reference List:	Drosophila melanogaster (all genes in database)
Test Type:	FISHER
Correction:	FDR
GO cellular component complete	Drosophila melanogaster - REFLIST (13811)	upload_1 (61)	upload_1 (expected)	upload_1 (over/under)	upload_1 (fold Enrichment)	upload_1 (raw P-value)	upload_1 (FDR)
extracellular region (GO:0005576)	1042	34	4.6	+	7.39	2.21E-22	2.95E-19
extracellular space (GO:0005615)	701	19	3.1	+	6.14	1.16E-10	5.16E-08
cytoplasm (GO:0005737)	4369	3	19.3	-	0.16	5.36E-07	8.93E-05
intracellular membrane-bounded organelle (GO:0043231)	4575	3	20.21	-	0.15	1.57E-07	3.00E-05
membrane-bounded organelle (GO:0043227)	4825	3	21.31	-	0.14	4.03E-08	8.95E-06
intracellular anatomical structure (GO:0005622)	6464	4	28.55	-	0.14	1.41E-11	9.37E-09
intracellular organelle (GO:0043229)	5190	3	22.92	-	0.13	4.64E-09	1.24E-06
organelle (GO:0043226)	5473	3	24.17	-	0.12	9.51E-10	3.17E-07
protein-containing complex (GO:0032991)	2723	1	12.03	-	0.08	5.84E-05	8.65E-03
