## Additional File 4 for "Meta-analysis of immune induced gene expression changes in diverse *Drosophila melanogaster* innate immune responses"

FBgn	Gene name	RP	FC	logFC	pfp	P.value
FBgn0036950	CG6996	4198.0349	1.0201	0.0287	1.0589	0.4764
FBgn0033323	CG12376	4193.964	0.9845	-0.0225	1.0589	0.4756
FBgn0030242	sofe	4195.0245	0.9601	-0.0587	1.0589	0.4758
FBgn0039863	CG1815	4197.7659	1.0313	0.0445	1.059	0.4763
FBgn0038478	cal1	4197.2406	1.0197	0.0281	1.059	0.4762
FBgn0069242	eca	4196.8929	1.0082	0.0118	1.059	0.4762
FBgn0003944	Ubx	4194.6449	0.9705	-0.0432	1.059	0.4758
FBgn0029765	CG16756	4193.0534	0.8887	-0.1702	1.059	0.4755
FBgn0283476	Dhc16F	4192.7356	1.0067	0.0096	1.0591	0.4754
FBgn0030482	CG1673	4193.6802	0.9689	-0.0456	1.0591	0.4756
FBgn0003261	Rm62	4192.4293	1.0269	0.0383	1.0592	0.4753
FBgn0005771	noc	4196.3508	1.0047	0.0068	1.0592	0.4761
FBgn0033467	Pdrg1	4196.6585	0.9943	-0.0082	1.0592	0.4761
FBgn0029959	Rab39	4192.1029	1.0372	0.0527	1.0593	0.4753
FBgn0032234	gny	4191.5134	1.0309	0.0439	1.0595	0.4752
FBgn0038301	CG6654	4192.0678	0.9973	-0.0039	1.0595	0.4753
FBgn0030529	Clic	4190.2949	1.0002	0.0003	1.0596	0.4749
FBgn0030351	CG1840	4191.1125	1.0203	0.0290	1.0597	0.4751
FBgn0036484	Pex3	4189.9524	1.0159	0.0228	1.0597	0.4749
FBgn0029936	CG4617	4203.714	1.0158	0.0226	1.0597	0.4776
FBgn0035318	CG9018	4203.2427	1.0115	0.0165	1.0597	0.4775
FBgn0034313	CG5726	4191.4944	0.9972	-0.0040	1.0597	0.4752
FBgn0027873	Cpsf100	4200.2902	0.9218	-0.1175	1.0597	0.4769
FBgn0032923	Pld3	4189.9079	1.0026	0.0037	1.0598	0.4749
FBgn0029932	CG4607	4203.1916	1.0004	0.0006	1.0599	0.4774
FBgn0038769	Regnase-1	4189.8715	1.0315	0.0447	1.06	0.4749
FBgn0039411	dysf	4189.2763	0.9617	-0.0563	1.06	0.4747
FBgn0037763	CG16904	4203.112	0.9381	-0.0922	1.0601	0.4774
FBgn0037786	Alp13	4188.7123	1.0116	0.0166	1.0602	0.4746
FBgn0036126	Irbp18	4189.1702	0.9789	-0.0308	1.0602	0.4747
FBgn0033742	Nepl10	4201.8773	0.9693	-0.0450	1.0602	0.4772
FBgn0004047	Yp3	4202.4453	0.9171	-0.1248	1.0602	0.4773
FBgn0264907	CG44098	4203.0218	0.8672	-0.2056	1.0603	0.4774
FBgn0013987	MAPk-Ak2	4188.6841	1.0133	0.0191	1.0604	0.4746
FBgn0038221	IFT54	4205.9714	0.9462	-0.0798	1.0605	0.478
FBgn0035544	CG15021	4182.0543	1.0122	0.0175	1.0606	0.4733
FBgn0086686	l(3)L1231	4188.6471	1.0072	0.0104	1.0606	0.4746
FBgn0030944	Hou	4206.5524	0.9963	-0.0053	1.0606	0.4782
FBgn0034703	CG3045	4207.0724	0.9829	-0.0249	1.0606	0.4783
FBgn0030007	alpha-PheRS	4187.3719	1.024	0.0342	1.0607	0.4744
FBgn0035914	CG6282	4181.8833	1.0283	0.0403	1.0608	0.4733
FBgn0087035	AGO2	4188.2039	1.0179	0.0256	1.0608	0.4745
FBgn0022768	Pp2C1	4186.9976	1.0178	0.0255	1.0608	0.4743
FBgn0086698	frtz	4180.9345	1.0082	0.0118	1.0608	0.4731
FBgn0030278	CG15200	4181.529	0.9932	-0.0098	1.0608	0.4732
FBgn0036406	CG13484	4188.5674	0.9888	-0.0162	1.0608	0.4746
FBgn0011661	Moe	4179.5494	1.032	0.0454	1.0609	0.4729
FBgn0031804	CG9500	4183.6659	1.0137	0.0196	1.0609	0.4737
FBgn0039696	Rnb	4186.7635	1.002	0.0029	1.0609	0.4743
FBgn0036765	CG7408	4180.7453	0.9836	-0.0239	1.0609	0.4731
FBgn0035785	ppk26	4183.3401	1.0154	0.0220	1.061	0.4736
FBgn0259785	pzg	4186.6406	1.0307	0.0436	1.0611	0.4742
FBgn0036589	CG13067	4180.5843	1.0303	0.0431	1.0611	0.4731
FBgn0036257	RhoGAP68F	4177.9485	1.0178	0.0255	1.0611	0.4726
FBgn0032471	CG5122	4186.2594	1.0138	0.0198	1.0611	0.4742
FBgn0036764	CG5535	4179.5469	1.0136	0.0195	1.0611	0.4729
FBgn0033032	kune	4185.8476	1.0205	0.0293	1.0612	0.4741
FBgn0041711	yellow-e	4179.1482	0.9581	-0.0618	1.0612	0.4728
FBgn0039291	CG13663	4177.7618	0.9471	-0.0784	1.0612	0.4725
FBgn0037743	Alg12	4185.796	1.0156	0.0223	1.0614	0.4741
FBgn0031275	GABA-B-R3	4179.08	1.0094	0.0135	1.0614	0.4728
FBgn0031195	CG17600	4185.6133	1.0159	0.0228	1.0615	0.474
