## Additional File 5 for "Meta-analysis of immune induced gene expression changes in diverse *Drosophila melanogaster* innate immune responses"

Additional File 4: Gene Ontology Enrichment results for all down-regulated genes
GO biological process complete
Analysis Type:	PANTHER Overrepresentation Test (Released 20210224)
Annotation Version and Release Date:	GO Ontology database DOI: 10.5281/zenodo.4495804 Released 2021-02-01
Analyzed List:	upload_1 (Drosophila melanogaster)
Reference List:	Drosophila melanogaster (all genes in database)
Test Type:	FISHER
Correction:	FDR
GO biological process complete	Drosophila melanogaster - REFLIST (13811)	upload_1 (30)	upload_1 (expected)	upload_1 (over/under)	upload_1 (fold Enrichment)	upload_1 (raw P-value)	upload_1 (FDR)
proteolysis (GO:0006508)	844	11	1.83	+	6	8.64E-07	6.76E-03
GO molecular function complete
Analysis Type:	PANTHER Overrepresentation Test (Released 20210224)
Annotation Version and Release Date:	GO Ontology database DOI: 10.5281/zenodo.4495804 Released 2021-02-01
Analyzed List:	upload_1 (Drosophila melanogaster)
Reference List:	Drosophila melanogaster (all genes in database)
Test Type:	FISHER
Correction:	FDR
GO molecular function complete	Drosophila melanogaster - REFLIST (13811)	upload_1 (30)	upload_1 (expected)	upload_1 (over/under)	upload_1 (fold Enrichment)	upload_1 (raw P-value)	upload_1 (FDR)
serine-type endopeptidase activity (GO:0004252)	236	10	0.51	+	19.51	5.76E-11	1.65E-07
serine hydrolase activity (GO:0017171)	257	10	0.56	+	17.91	1.29E-10	1.85E-07
serine-type peptidase activity (GO:0008236)	257	10	0.56	+	17.91	1.29E-10	1.23E-07
endopeptidase activity (GO:0004175)	392	10	0.85	+	11.74	6.83E-09	4.89E-06
peptidase activity (GO:0008233)	533	11	1.16	+	9.5	8.66E-09	4.96E-06
catalytic activity, acting on a protein (GO:0140096)	1338	11	2.91	+	3.78	6.87E-05	2.81E-02
hydrolase activity (GO:0016787)	1755	14	3.81	+	3.67	5.79E-06	2.77E-03
GO cellular component complete
Analysis Type:	PANTHER Overrepresentation Test (Released 20210224)
Annotation Version and Release Date:	GO Ontology database DOI: 10.5281/zenodo.4495804 Released 2021-02-01
Analyzed List:	upload_1 (Drosophila melanogaster)
Reference List:	Drosophila melanogaster (all genes in database)
Test Type:	FISHER
Correction:	FDR
GO cellular component complete	Drosophila melanogaster - REFLIST (13811)	upload_1 (30)	upload_1 (expected)	upload_1 (over/under)	upload_1 (fold Enrichment)	upload_1 (raw P-value)	upload_1 (FDR)
larval serum protein complex (GO:0005616)	4	2	0.01	+	> 100	6.78E-05	9.03E-02
Unclassified (UNCLASSIFIED)	2918	16	6.34	+	2.52	1.08E-04	4.78E-02
cellular_component (GO:0005575)	10893	14	23.66	-	0.59	1.08E-04	7.17E-02
intracellular membrane-bounded organelle (GO:0043231)	4575	1	9.94	-	0.1	1.30E-04	4.33E-02
